# Flipping the switch on some of the slowest mutating genomes: Direct measurements of plant mitochondrial and plastid mutation rates in *msh1* mutants

**DOI:** 10.1101/2025.01.08.631957

**Authors:** Amanda K. Broz, Mychaela M. Hodous, Yi Zou, Patricia C. Vail, Zhiqiang Wu, Daniel B. Sloan

## Abstract

Plant mitochondrial and plastid genomes have exceptionally slow rates of sequence evolution, and recent work has identified an unusual member of the *MutS* gene family (“plant *MSH1*”) as being instrumental in preventing point mutations in these genomes. However, the effects of disrupting *MSH1*-mediated DNA repair on “germline” mutation rates have not been quantified. Here, we used *Arabidopsis thaliana* mutation accumulation (MA) lines to measure mutation rates in *msh1* mutants and matched wild type (WT) controls. We detected 124 single nucleotide variants (SNVs: 49 mitochondrial and 75 plastid) and 668 small insertions and deletions (indels: 258 mitochondrial and 410 plastid) in *msh1* MA lines. In striking contrast, we did not find any organelle mutations in the WT MA lines, and reanalysis of data from a much larger WT MA experiment also failed to detect any variants. The observed number of SNVs in the *msh1* MA lines corresponds to estimated mutation rates of 6.1×10^-7^ and 3.2 ×10^-6^ per bp per generation in mitochondrial and plastid genomes, respectively. These rates exceed those of species known to have very high mitochondrial mutation rates (e.g., nematodes and fruit flies) by an order of magnitude or more and are on par with estimated rates in humans despite the generation times of *A. thaliana* being nearly 100-fold shorter. Therefore, disruption of a single plant-specific genetic factor in *A. thaliana* is sufficient to erase or even reverse the enormous difference in organelle mutation rates between plants and animals.
