## Supplementary material for "Flipping the switch on some of the slowest mutating genomes: Direct measurements of plant mitochondrial and plastid mutation rates in *msh1* mutants": Dataset S1

### Sheet: SNVs
Library	Genome	Type	Position	Change	Freq	Freq_Adj_numt	Context	Region	Gene	GeneStrand	AA_sub
M1_3_F8	mito	SNV	2431	T>C	0.408	0.453329	ACCAGGACTTTATTATTGACTGGACTCTCCTATACTCGGAA	intergenic	.	.	.
M3_6_F8	mito	SNV	13185	T>C	0.924	0.997625	GCTAAGTAAGGAAAAGGCCTTCCTTTCACCAGGCTTTTGAG	intergenic	.	.	.
M3_6_F8	mito	SNV	16498	G>A	0.92	0.991666	TCCCTGTTGAAGACAGGATCGTTTGGTCTCTCAGCCCGGAT	intergenic	.	.	.
M3_5_F8	mito	SNV	19291	G>T	0.236	0.261197	GCAGCTGCCTTTTTTTTTTGGGGGGGGGGAGGGGAAAAAAG	intergenic	.	.	.
M1_5_F7	mito	SNV	20945	G>A	0.204	0.233215	AAGCAGCCACCGACCGTTCCGACGGCACCCCTGACCGATTT	intron	rps3	F	.
M1_6_F8	mito	SNV	21077	C>T	0.897	0.977655	AATATAGATAGAATTTTGCTCAATAAAGGGAAGATTCGTAG	intron	rps3	F	.
M2_4_F8	mito	SNV	26618	C>A	0.61	0.648397	GACTGAAAAGTCTTTTGGCTCGATGCGCTTAACAAAAGGGA	intergenic	.	.	.
M3_2_F8	mito	SNV	27322	A>G	0.299	0.333864	CCGAGGAAAGGCTGCACAGCAGTAGTAAGGGCGTTAAGACC	intron	nad5	F	.
M3_4_F8	mito	SNV	35759	A>G	0.791	0.839648	ATACTCTAAAAGCTTGCACCAGGTCTCTCACTATACCCCGG	intergenic	.	.	.
M3_5_F8	mito	SNV	47247	A>G	0.967	1.00434	AATCCTACCTCAAGCAACCGACATCTCTTTACTTACTTGAC	intergenic	.	.	.
M1_5_F7	mito	SNV	47742	A>G	0.47	0.517633	AACCAAAAAAGAATTGGACTAGTGTAAGGGACTTCCTTTTC	intergenic	.	.	.
M3_6_F8	mito	SNV	52777	A>G	0.439	0.89895	GGCTACTCCGTTGGCCCTGAAGGGTTACTTCGTTAGGGCTA	intergenic	.	.	.
M1_6_F8	mito	SNV	58838	A>G	0.578	0.646743	AGGGTAATTCTAAAAGCGGGACAGGGCCAAGCCTTTAGGTT	intron	nad1	F	.
M3_2_F8	mito	SNV	91017	T>C	0.818	1.0372	CTCTCCATACATAAAGGGAATTCTAGTTGAGATGCTGAAGA	intergenic	.	.	.
M3_6_F8	mito	SNV	91017	T>C	0.838	1.00183	CTCTCCATACATAAAGGGAATTCTAGTTGAGATGCTGAAGA	intergenic	.	.	.
M1_8_F8	mito	SNV	92614	C>T	0.57	0.722523	ATAAGCAGGCTTCCGTCAAGCGAGGTCAGCCACAAAGGGAA	intergenic	.	.	.
M3_2_F8	mito	SNV	95003	T>C	0.8	1.0302	GTACGAATATAACCTACATGTCCAATTGAACTATGAGCTAG	CDS	nad2	R	Syn (GGA>GGG)
M3_5_F8	mito	SNV	97888	G>T	0.207	0.242828	TCCTACAGCCGCCCGAAAAGGAACTGCAGTGATCTTGAATA	CDS	nad2	R	P>T (CCT>ACT)
M2_8_F8	mito	SNV	100910	A>G	0.64	0.755465	CCCCTTTCCAAATCTGAATCAAAGAACGGGATTAAGGGGAA	intergenic	.	.	.
M1_2_F8	mito	SNV	107397	A>G	0.355	0.425338	TCGACTTAGACTAAGAAGGAACCGAGAAAGTAAGCCAAGCG	intergenic	.	.	.
M2_4_F8	mito	SNV	114162	T>C	0.957	0.9982	GCAAAGACGGCTGGGGATTCTTCATAGCATAGCAAGAAGGA	intergenic	.	.	.
M3_5_F8	mito	SNV	116440	G>A	0.727	0.756675	ACGGGTTCCATAGTCTACGAGTTCTTGAGAGTCCCGTGGAA	intergenic	.	.	.
M1_1_F7	mito	SNV	117332	G>A	0.925	0.977221	TTACAAACCTGGAAGCGGGGGAATACCTATCAACGGGGGGA	intergenic	.	.	.
M3_8_F8	mito	SNV	123820	A>T	0.945	1.01559	CTCCAAAACTCGAATAGGCCAATCTTACTTTTCCTCATTCT	intergenic	.	.	.
M1_3_F8	mito	SNV	141137	T>C	0.611	0.626516	ACCGAACCCTTGGGACCTTCTTCAACCCCAGGATGTGATGA	rRNA	rrn26	R	.
M1_7_F8	mito	SNV	148255	T>C	0.827	0.874673	CAGTTTCACCACAGGAGCACTGCGTCTTTCCTTCCTATCTT	intergenic	.	.	.
M1_3_F8	mito	SNV	152294	T>C	0.618	0.653669	TGGATATGTTGCATAATATTTTTCCTCCACAGAATGTGGCA	intergenic	.	.	.
M2_1_F8	mito	SNV	154059	C>T	0.21	0.229196	CTGATCCTAATACTGAATACCTTTCGTAGATCAAGGAATGG	intergenic	.	.	.
M3_4_F8	mito	SNV	159180	G>A	0.461	0.487545	GGAGATTAGTTGGTTAGGAGGGAATCCCAGCAATATTAGCA	intergenic	.	.	.
M2_4_F8	mito	SNV	170121	C>T	0.207	0.216404	CCCCGCTCCCTAACCTAACGCGGCACCGCGCGTTTCCAATA	intergenic	.	.	.
M2_7_F8	mito	SNV	181860	C>T	0.252	0.270558	AAGCAATCCGCCAAAAGCAACCAAAACATTCCTTGGTGAAT	CDS	cob	R	W>* (TGG>TGA)
M3_6_F8	mito	SNV	183348	C>T	0.564	0.612253	ATCATCTGTGAAAACTTTTCCTGTTACATTAGCATAGCTAA	intergenic	.	.	.
M3_5_F8	mito	SNV	184556	G>A	0.501	0.52232	AGAACTCAGATACAGAACGAGGGCGACCGTGGAAATACATC	intergenic	.	.	.
M2_2_F8	mito	SNV	191380	C>T	0.787	0.83708	TATAAACCGTCCCTAACGAACGATCGGCTCATGTTTGAGCA	CDS	ccmFC	F	Syn (AAC>AAT)
M1_2_F8	mito	SNV	205697	C>T	0.925	0.964387	GAGGAAGAAGAGGGAACTATCGGTAGTCCAGGCATGGGAAG	intergenic	.	.	.
M3_5_F8	mito	SNV	243206	C>T	0.231	0.242088	CAATAAGGTCACCCATAACACGGCTCTCCCACTTGAGTTAC	intron	nad7	R	.
M3_6_F8	mito	SNV	244684	C>T	0.287	0.316428	GTCTTTGCCTGTAGTGCCATCCTCCCCGCTGGCTGTATGGG	intron	nad7	R	.
M1_6_F8	mito	SNV	245158	C>T	0.401	0.430614	ATAGCTAGCGGCATAGGAGCCGACTCGGCGTCAGCGGCTTC	intron	nad7	R	.
M2_7_F8	mito	SNV	245335	A>G	0.417	0.452862	TTTTCCTAGTCGTCATGGGAAAGAAAGGCAGAAATCTGAAA	intergenic	.	.	.
M2_7_F8	mito	SNV	247383	A>G	0.555	0.577896	GTAGTTTTAGAATTCTGCTGATCCCAAGTACTCCATCTCCA	CDS	atp8	R	I>T (ATC>ACC)
M3_6_F8	mito	SNV	275893	A>G	0.676	0.756003	CTTTCCTTTCTGGCTTGACCATGAGGCCATGACTATTCAAA	intergenic	.	.	.
M1_2_F8	mito	SNV	288085	T>C	0.492	0.61686	TCTATCTATTTAGTGATTAGTCTGCTAGTTTCTTTGATCCT	CDS	nad3	F	Syn (AGT>AGC)
M1_3_F8	mito	SNV	300946	G>A	0.836	0.929312	GTTAGGATTACCCGGGAAGCGAGCTTGTCGACGACGACGGG	intergenic	.	.	.
M1_3_F8	mito	SNV	312456	T>C	0.576	0.640334	TCAGCAGCCTTATTTTCAGTTCCCGGCTTATACTCAATGAG	intergenic	.	.	.
M1_6_F8	mito	SNV	313555	C>G	0.212	0.256254	TGATGCTCGGCTGGATGATCCGTGCTTCTAACATCTCCCTA	intergenic	.	.	.
M1_7_F8	mito	SNV	319457	T>C	0.558	0.641331	TGAGATAGAGTGAGAGGGCCTGGCCTATTCCATAGAACAAA	intergenic	.	.	.
M1_2_F8	mito	SNV	319782	C>T	0.639	0.86489	CTTCCCTAGCTTGCCTGGCCCAACCTTCCCTTCCTTTCCTC	intergenic	.	.	.
M2_2_F8	mito	SNV	328741	G>A	0.597	0.749856	GGAGCGTAAGCGCGGTGGTGGCATAGTTGACTTGCGCGTCG	intergenic	.	.	.
M2_3_F8	mito	SNV	341806	C>T	0.899	0.989126	AACCAAAATTCCCGGTAAAACGCAACTCTTCACTTTTTGTT	intergenic	.	.	.
M2_4_F8	plastid	SNV	1148	A>G	0.999	0.999	AGCCATTCATCAACGGATGCAGCTTCCCAGATTGGGTAAAA	CDS	psbA	R	Syn (GCT>GCC)
M2_3_F8	plastid	SNV	4732	T>A	0.991	0.991	ATATAATAATATATATATATTTTTTTTTATTCAGAATTATA	intergenic	.	.	.
M2_8_F8	plastid	SNV	6417	C>T	0.999	0.999	ATTAAAACTCTTAGAATCTGCGGTTCTACCTTACTTACCCG	intergenic	.	.	.
M1_5_F7	plastid	SNV	9449	C>T	0.948	0.948	GCTCTAAATTCACAATTGCCCTTTTTTTTTATTAGAGAAAA	intergenic	.	.	.
M2_1_F8	plastid	SNV	11420	A>G	0.602	0.602	TTATATTGCTCAATACGTTCACGGATAATATTACTAATTTC	CDS	atpA	R	Syn (CGT>CGC)
M1_2_F8	plastid	SNV	12534	A>G	0.919	0.919	ACTTACCAAAGAATAACGAAAGGCTATGGTTCTCAAATATG	intron	atpF	R	.
M2_3_F8	plastid	SNV	14066	A>G	0.536	0.536	CCTATATAAGCCGCAGCTAAAGTGGCAAAAATGAGAGCTTG	CDS	atpI	R	Syn (ACT>ACC)
M2_4_F8	plastid	SNV	14256	A>G	0.996	0.996	AGATGTTAATGGGTAAAAGAATTGGGGTTGGTTGAATGTAT	CDS	atpI	R	I>T (ATT>ACT)
M1_7_F8	plastid	SNV	19701	T>C	0.998	0.998	TATGGACTGGATTGAAGGGGTCCGTCATCCTAAAATTAGGA	CDS	rpoC2	R	D>G (GAC>GGC)
M3_5_F8	plastid	SNV	23255	A>G	0.999	0.999	GGTATTGTTCCTCCAATGATAGTGGTACCAAGTACTTCTTG	CDS	rpoB	R	Syn (ACT>ACC)
M3_2_F8	plastid	SNV	28484	A>T	0.598	0.598	TTTCATTTATATTGACGTTTATAAAGAAAAAGAGAGATATA	intergenic	.	.	.
M3_4_F8	plastid	SNV	30494	T>C	0.991	0.991	AGGGGAAGTCGAATCCCCGCTGCCTCCTTGAAAGAGAGATG	tRNA	trnE	R	.
M3_3_F7	plastid	SNV	34000	A>G	0.201	0.201	TTTTACTTCCCCACCTAGCCACTTTAGGATGGGGGGTAGGT	CDS	psbC	F	T>A (ACT>GCT)
M1_5_F7	plastid	SNV	35042	A>G	0.998	0.998	ATTTTTCCTATTCGTGGGTCATTTATGGCACGCGGGAAGGG	CDS	psbC	F	H>R (CAT>CGT)
M2_4_F8	plastid	SNV	36873	A>G	0.998	0.998	AAATAGAATAGCCTATTTAGACAGAATGGTAAAGGGGCCTC	intergenic	.	.	.
M1_8_F8	plastid	SNV	41859	T>C	0.395	0.395	TCCGGCGAACGAATAATCATTGAGTCCTCCTCTTTCCGGAC	intergenic	.	.	.
M1_1_F7	plastid	SNV	44338	T>C	0.998	0.998	CTGCATTAATCGTGGATACATGACAGAAGGGATTGTTTTTT	intron	ycf3	R	.
M3_8_F8	plastid	SNV	44789	T>C	0.998	0.998	TCTAAAAAACGATGAATAACTCGCTATTCACCCAGATACTC	intergenic	.	.	.
M1_3_F8	plastid	SNV	46640	T>C	0.996	0.996	AAAAAAAAAAGAATCGACCGTTCGACTATTTCTGAAAATTT	intergenic	.	.	.
M2_7_F8	plastid	SNV	46740	A>G	0.447	0.447	ATTGCAAATACAAAAATGATAGAATCTTTGTTGATTAGACT	intergenic	.	.	.
M3_2_F8	plastid	SNV	47026	T>C	0.999	0.999	GGCAATCCTGAGCCAAATCCTGGTTTACGCGAACAAACCGG	intron	trnL-2	F	.
M1_5_F7	plastid	SNV	47482	T>C	0.347	0.347	ATCGTGAGGGTTCAAGTCCCTCTATCCCCAGCTCTACTCCC	tRNA	trnL-2	F	.
M2_8_F8	plastid	SNV	49051	T>C	0.999	0.999	TTACAGCAATAGAATGCCAATCTTCGGGCTTTATTTGTAAA	CDS	ndhJ	R	D>G (GAT>GGT)
M2_5_F8	plastid	SNV	53910	T>C	0.998	0.998	CCATTCCTCTCTTTAAACCCTCTGTCGCACTCATAGCTACA	CDS	atpB	R	E>G (GAG>GGG)
M3_2_F8	plastid	SNV	54009	T>C	0.999	0.999	GACCAAGAGTATCTCGACCCTTAACCACCAGAGCATTGTAA	CDS	atpB	R	K>R (AAG>AGG)
M3_4_F8	plastid	SNV	56714	T>C	0.998	0.998	CCGCTTCTTCTACCCCATCCTGCATGTTGTCCTTTTCTTTT	intergenic	.	.	.
M2_2_F8	plastid	SNV	57549	T>C	0.997	0.997	AATCACATTAATAGTTGCATTGATTCTTATTTTCGTTCTTA	CDS	accD	F	Syn (ATT>ATC)
M1_8_F8	plastid	SNV	58047	T>C	0.998	0.998	AACGGTATTCCGGTAGCCCTTGGGGTTATGGATTTTCGGTT	CDS	accD	F	Syn (CTT>CTC)
M3_6_F8	plastid	SNV	59061	C>T	0.998	0.998	ATTCTATTTCTATTTCTATTCGGTTCTATTCTATATATTTC	intergenic	.	.	.
M2_4_F8	plastid	SNV	60069	A>G	0.999	0.999	GATCTTTTCGACCGAAAAGAAGGAATAGTGCGTATTTTTCG	CDS	ycf4	F	Syn (GAA>GAG)
M2_8_F8	plastid	SNV	61752	T>C	1	1	TATAATAACTTGGGCATCCATTTCAAGTGCATATCCGATTT	CDS	petA	F	I>T (ATT>ACT)
M1_4_F8	plastid	SNV	64012	A>G	0.998	0.998	GTAGGTACAGCTAGTCCATGAACAGCCAACCAGCGCACTGT	CDS	psbF	R	Syn (GTT>GTC)
M1_6_F8	plastid	SNV	65560	T>C	0.998	0.998	ATTTTTTTTCATACCACCTATAATGATTGATAATTCACAAA	intergenic	.	.	.
M2_1_F8	plastid	SNV	67178	A>G	0.98	0.98	AAAAGGTGGGGGGGGGGGGGAAAGGTCATAAAAACGAGGGT	intergenic	.	.	.
M1_5_F7	plastid	SNV	67479	A>G	0.995	0.995	GAGGTGAATCATAAATCCAAAGGAGGTTTCATGGCCAAGGG	intergenic	.	.	.
M3_4_F8	plastid	SNV	67994	A>G	0.999	0.999	GCCCCCGATCCAATCGGGGGATCGAATTGATTATAGAAACA	CDS	rps18	F	D>G (GAT>GGT)
M2_5_F8	plastid	SNV	71585	A>G	0.998	0.998	ATTGGGTTTTTGCTAAACGGAGCCTGGATACTTCATTTTAT	intron	clpP	R	.
M2_4_F8	plastid	SNV	71943	T>C	0.815	0.815	TTGATGTGGAAACGTAAAATTGGGGTTTCGTTTTTTAATAC	intergenic	.	.	.
M1_6_F8	plastid	SNV	72208	T>C	0.996	0.996	ATAGAATAGATCCGCTTCCCTTTTTTTCTATGAATTGAATT	intergenic	.	.	.
M1_4_F8	plastid	SNV	72628	C>A	0.998	0.998	TATTACAGGGGGGACTATAACGAATCCGGGTCTTTGGAGTT	CDS	psbB	F	T>K (ACG>AAG)
M2_6_F8	plastid	SNV	73081	T>C	0.999	0.999	TATGGGCAATATTGAAACCGTCCTTTCCAGTAGTATTGCTG	CDS	psbB	F	V>A (GTC>GCC)
M3_3_F7	plastid	SNV	74307	A>G	0.353	0.353	TGAGAGGGTTGCCCAAAGGCAGTATATAGAGCATACCCAGT	CDS	psbN	R	Syn (ACT>ACC)
M2_4_F8	plastid	SNV	83332	A>T	0.205	0.205	CCATACCAGAGGATATTCTTATATTTTTTTGGACATAATTT	CDS	rps3	R	I>K (ATA>AAA)
M2_2_F8	plastid	SNV	84347	A>C	0.99	0.99	GATTTTCTCTCCTATTTACTACGGCGACGAAGAATCAAAGT	CDS	rpl2	R	Syn (CGT>CGG)
M3_3_F7	plastid	SNV	84721	T>C	0.999	0.999	TCTAGCTAATTGTCCACCCCTTCCAAGTGTGATTTCTATAT	CDS	rpl2	R	R>G (AGG>GGG)
M1_1_F7	plastid	SNV	85299	A>G	0.997	0.997	ATAATTTTATATGAGGAACTACTGAACTCAATCACTTGCTG	intron	rpl2	R	.
M2_3_F8	plastid	SNV	86674	A>G	0.52	0.52	CCTACTTTTGCGCAATTCACAGGGTTCAACAAGCAATCGAT	CDS	ycf2	F	Q>R (CAG>CGG)
M1_5_F7	plastid	SNV	91043	T>C	0.996	0.996	GAATCCTGGGTCGCGAACAGTGATTCGATTGATGATAAAGA	CDS	ycf2	F	Syn (AGT>AGC)
M2_6_F8	plastid	SNV	91608	C>T	0.999	0.999	ATCGTGAACTTGATACGGAGCTGGAGCTTCTAACTATGATG	CDS	ycf2	F	Syn (CTG>TTG)
M3_8_F8	plastid	SNV	94854	T>C	0.997	0.997	TTATAAGTTCATAACCTTAGTCCATTCCCATTTTGGGCGGA	intergenic	.	.	.
M2_8_F8	plastid	SNV	94955	A>G	0.853	0.853	ATAGATTCTAGAAGCTAAAAAGGGTATCCTGAGCAATCGCA	CDS	ndhB	R	L>P (CTT>CCT)
M3_3_F7	plastid	SNV	96560	A>G	0.299	0.299	ATCTCTCCCCCGGATGAACCATATAGCCAAGAGAAACCATG	CDS	ndhB	R	Syn (TAT>TAC)
M1_6_F8	plastid	SNV	99114	T>C	0.999	0.999	TCAATCAATCTCTTTGCCCCTCATTCTTCGAGAATCAGAAA	intergenic	.	.	.
M2_4_F8	plastid	SNV	99638	T>C	0.997	0.997	ATTCATTTTCTGAAAGATTCTGGCTTTCGTGCTTTGGCGGG	intergenic	.	.	.
M2_3_F8	plastid	SNV	100710	A>G	0.253	0.253	TTCTATTTCTTGATGGGGGAAGGGATATAACTCAGCGGTAG	tRNA	trnV-2	F	.
M2_3_F8	plastid	SNV	101153	T>C	0.997	0.997	CTTGGGAGGGGAACAACAGCTGGAAACGGCTGCTAATACCC	rRNA	rrn16S	F	.
M1_7_F8	plastid	SNV	101586	T>C	0.999	0.999	CAAATCCCAGGGCTCAACCCTGGACAGGCGGTGGAAACTAC	rRNA	rrn16S	F	.
M2_3_F8	plastid	SNV	102783	A>G	0.974	0.974	GCTTGGCATAGCGGGCCCCCAGCAGGAGGCCCGCACGACGG	intergenic	.	.	.
M2_4_F8	plastid	SNV	103092	T>C	0.999	0.999	GAGGGGACCACTATGGCTCCTCTCTTCTCGAGAATCCATAC	intron	trnI-2	F	.
M3_5_F8	plastid	SNV	104194	A>G	0.998	0.998	TGCATTAGCTGTCCGCTCGCAGGTTGGGCAGTAAGGGTCGG	intron	trnA	F	.
M2_6_F8	plastid	SNV	104323	A>G	0.809	0.809	TAGCTGGATCCTCTAGAACCACAAGAATCCTTAGTTGGAAT	intron	trnA	F	.
M3_3_F7	plastid	SNV	105118	A>G	0.466	0.466	CGTGTGAATCAGCAAGGACCACCTTGCAAGGCTAAATACTC	rRNA	rrn23S	F	.
M3_3_F7	plastid	SNV	106501	G>A	0.28	0.28	TACCAAAAACACAGGTCTCCGCAAAGTCGTAAGACCATGTA	rRNA	rrn23S	F	.
M2_7_F8	plastid	SNV	106541	A>G	0.34	0.34	ATGGGGGCTGACGCCTGCCCAGTGCCGGAAGGTTAAGGAAG	rRNA	rrn23S	F	.
M2_7_F8	plastid	SNV	106987	A>G	0.999	0.999	GGCCTCCCAAAAGGTAACGGAGGCGTGCAAAGGTTTCCTCG	rRNA	rrn23S	F	.
M2_2_F8	plastid	SNV	107443	A>G	0.337	0.337	CGCTGGGTAGCCAAGTGCGGAGCGGATAACTGCTGAAAGCA	rRNA	rrn23S	F	.
M2_1_F8	plastid	SNV	108696	T>G	1	1	GTTCCTCATCATTAAGTCATTAAATTCATATGTTTGCTCGC	intergenic	.	.	.
M3_4_F8	plastid	SNV	110949	A>G	0.995	0.995	CTTGATTGAAAGGAATTCCTATGGCTCCAATAAACAAAGTA	CDS	ndhF	R	I>T (ATA>ACA)
M3_3_F7	plastid	SNV	111417	A>G	0.303	0.303	AAAAACAAGCAAGGGGGGGGATACCACAAAGAGAGAGTGTT	CDS	ndhF	R	I>T (ATC>ACC)
M1_6_F8	plastid	SNV	117719	T>C	0.403	0.403	AAAATGGGGCTAAAATACTTTGATTTCTTAGATTTTTACAA	intergenic	.	.	.
M1_2_F8	plastid	SNV	117827	T>C	0.998	0.998	ACTTATTTAATAAGGTCGATTGGTTTATGCGAATTGATTTT	CDS	ndhE	R	Q>R (CAA>CGA)
M2_4_F8	plastid	SNV	118770	A>G	0.988	0.988	TGATAGAATATACAATAAAGATATACAAACAAGAACAAATC	CDS	ndhG	R	S>P (TCT>CCT)
M3_3_F7	plastid	SNV	124020	A>T	0.273	0.273	GGCCAAAGAAAGGATTTTAAATTAATTAAGTTATTTTTATC	CDS	ycf1-2	R	N>K (AAT>AAA)
M1_3_F8	plastid	SNV	124076	C>T	0.997	0.997	ATCTTTCTTTTTATGCAAAACGGTGGTCAAGTTTTGAATAT	CDS	ycf1-2	R	V>I (GTT>ATT)
M2_5_F8	plastid	SNV	126241	T>C	0.999	0.999	TAAGTGAAGAATTTGTCCACTCCAAGGATTTATTTTGAACA	CDS	ycf1-2	R	E>G (GAG>GGG)
M1_6_F8	mito	MNV	265874	CC>GG	0.359	0.359	ATTGATAGTTTGATGGGGGGCCCGGCAGGCTAGCGATCAGA	intergenic	.	.	.
M2_6_F8	plastid	MNV	49667	A>TC	0.893	0.893	GCATTTGTTCATATAATCGCACTAAAGAAGGAGCCATTTTC	CDS	ndhK	R	.
