## Supplementary material for "Flipping the switch on some of the slowest mutating genomes: Direct measurements of plant mitochondrial and plastid mutation rates in *msh1* mutants": Dataset S3

### Sheet: nuclear_SNVs
Library	Chromosome	Position	Change	Context
M3_8_F8	CP116280.1_chr1	386027	T>G	TTAGGTTTATAATGAATTACTAAGCTGTGCTTATTTATATA
M2_7_F8	CP116280.1_chr1	1638584	A>T	GAAGCTCTAACAAAAGAAAAATAGCATTTCTATACATCATC
W2_3_F8	CP116280.1_chr1	1737573	C>T	AAGGATTGGCGTTGACTTAACTTAATGTTAGATAGAGAATT
M2_6_F8	CP116280.1_chr1	2233800	A>G	TGTTATTAGAATACCTAATTAGGCTAATTTTCACTAACTGT
M2_4_F8	CP116280.1_chr1	2808765	A>G	GATTAATTGGCTACTTTTCAAGCCTAGATCTAAGGTTCATG
W2_5_F8	CP116280.1_chr1	4606751	A>T	TAGCTGCACATGGACATGGAACTGAGGCCTTAAATTTATTC
M2_4_F8	CP116280.1_chr1	4790907	G>A	TAAAATATAATTAATCCACCGTTTTAATACGGGTTAAATCT
M3_2_F8	CP116280.1_chr1	5109792	A>C	AAGGCGTTCCGGGTAGTAAGACTAGAGAAACATTTTCCAAA
M1_4_F8	CP116280.1_chr1	7730796	C>T	AAACGTAAACCCGTGATTTTCCTGCCAAAAACGTAAACCCG
M2_4_F8	CP116280.1_chr1	8946733	C>T	TAGACGAATCTTATTTTTTACTAATTTTTTTTTATTTTAGA
M2_7_F8	CP116280.1_chr1	9590871	A>G	TTTATGCAAAAACATATATTAAATATACCATCCCCATAACC
W2_5_F8	CP116280.1_chr1	9701549	G>A	TATGTATAACTGTACTGTCTGGTTCGATACAGGATGGCGCT
W2_7_F8	CP116280.1_chr1	9770329	A>G	TGCAAGTAGTTTCAATGAACACCTCTCTATGTATAAATAAA
M2_7_F8	CP116280.1_chr1	9945799	C>T	CCAAAAAGGAGCTTCCTTTTCTGACTTTAGCTGACCCTGAA
M3_5_F8	CP116280.1_chr1	10698834	T>A	CTTCTTATTCTAAATTTTTTTAAAAAAATATTATAGCCTTC
M3_6_F8	CP116280.1_chr1	10937197	G>T	CAAGTATATGTGTATCGTGTGTAAAGATCTTGGTAGAGATG
M2_7_F8	CP116280.1_chr1	10943120	A>T	AAGACGATTTGTTTTTTAAAATTTGTTATTTTTAACATATA
W2_2_F8	CP116280.1_chr1	11615007	C>T	AAACTATTGCTGGAGTTGGTCTTAAGGGTGGCTAAATATCC
M2_3_F8	CP116280.1_chr1	12121747	A>G	AGCGTCTTTATCAAACCACTAGTAACTTTTTTGATGACCTT
W2_7_F8	CP116280.1_chr1	13517859	A>T	AGTCGATATACTCACGATTTACTAGTAATTGTTGCTCACAA
W2_4_F8	CP116280.1_chr1	14506708	C>T	ACGCTATGCACTGGAGAAGCCTAAGTACTATTAGAGATAGG
M1_7_F8	CP116280.1_chr1	15250654	G>A	CGAATATTACTTGATCTCATGTGTATGATTGAGTATAAAAA
W2_5_F8	CP116280.1_chr1	15321816	T>A	CCTAAGTAGTATTTCCTTGTTAGAATACACAAAGTCAAAGA
W2_4_F8	CP116280.1_chr1	16321027	A>C	TATGACTTGATCTCCTGTGTATGATTGAGTATAAGAACTTA
W2_7_F8	CP116280.1_chr1	16557865	A>G	AGAATTGTATCCTTGTTAAAAGACACAAAGCCAAAGACTCA
W2_2_F8	CP116280.1_chr1	16604977	T>C	CTCATGTGTATGATTAAGTATAAGAACTTAAACCGCAACAA
M1_2_F8	CP116280.1_chr1	16901594	A>G	AAGAATTTTATTCTGTTATAAGACACAAAGCCAAAGACTCA
M1_4_F8	CP116280.1_chr1	17044946	A>C	GTGTTTCCTTGTTAGAAGACACAAAGCCAAAGACTCATATC
W2_7_F8	CP116280.1_chr1	17468145	A>G	AACGCTAAACCTTAAACCCTAAACCCTAACTCTAAACCCTA
W3_1_F8	CP116280.1_chr1	17588256	G>A	AAATCCTACTTTAACTTCCTGGTTCTTTTTGCGTTTCTAGT
M3_4_F8	CP116280.1_chr1	17610904	A>G	GGTTCTAGTTCTTATGCTCAATGATACACAAAGCATCTACT
W2_4_F8	CP116280.1_chr1	17651236	T>C	AGAGTGCTCATGTAGTTGCATTGCATTTAGGATCGAGTCTA
M2_7_F8	CP116280.1_chr1	17750306	C>T	CCTTGGTTGTAAGAAACAAACGGTTTGGGTTGGTTCTGTTG
M2_7_F8	CP116280.1_chr1	17838640	G>A	TGCTTAAAGACAATAACATAGAAACGATTGAAGATTGCATA
M1_2_F8	CP116280.1_chr1	17928206	C>T	ACTTAGCCAACTACTTGGACCTGACAATCCTGGTCGAATGA
M1_8_F8	CP116280.1_chr1	18418864	A>G	ATTCGAGAAAAAAACAATGGAGTTAGTCGTTTCCACGTACC
W3_4_F8	CP116280.1_chr1	18867050	C>T	TTGATGGCTTTTATTTTTTCCTTAAAATTTAGATGATAACG
W2_6_F8	CP116280.1_chr1	21947044	C>T	CGGGAAGTTTGTTTGTCTCCCAACACCAATAAGTCACCATT
M1_1_F7	CP116280.1_chr1	22167937	G>T	GTCTTTTTTTTTTTTTTTTTGGCTCAACATCAACTTTCCAC
M1_6_F8	CP116280.1_chr1	23128009	G>C	CTGCTGGAATTGTATACCCTGCAACCACAACACGATTTTGA
M3_3_F7	CP116280.1_chr1	23598782	G>A	GGTAAAAAGATAGAAATTGTGACGAAGAATGAGAAATCTAG
M3_5_F8	CP116280.1_chr1	24763902	G>A	TTTTTATTATGTTTTATTTAGCCACACAAAAAGTTCACGTA
M3_5_F8	CP116280.1_chr1	25456071	C>A	GGTAATAAGCTTTTCGATCTCACTAGTCGTCGAATCTTTTC
W2_6_F8	CP116280.1_chr1	25972005	C>T	GTTAGGCGGGGATTTGGTGACCTTAAATCTCATGAAATGCT
W2_2_F8	CP116280.1_chr1	28403232	G>A	CCTTCTGAAAGCTCGGGATGGCTATTATAAAATCCTAGCAG
M2_8_F8	CP116280.1_chr1	28731769	T>C	TAGCCGCACTCTGTTTTCTGTTACCGAAAATTTTTAGGATC
M3_2_F8	CP116280.1_chr1	29590029	T>A	TTTATGATATATTTTTTTTTTAAAAAAAGGAAAGAGAAAGA
W2_5_F8	CP116280.1_chr1	31856414	A>G	CCGTATTCATTTGTCAACATATAAGTTTTAAACGAAGTATC
W2_5_F8	CP116281.2_chr2	5445945	C>T	TCGATTGAACCGGGAAATCCCGGTTAGCCTGTTAATGGGCC
M1_8_F8	CP116281.2_chr2	7608946	T>A	TAAAAAATAATAAAAAAAAATGAGAAAATGTCTGGGTCACG
M3_3_F7	CP116281.2_chr2	7808880	C>T	ACAACTTACCGATAACCTCACGACCTTGAAGAAGGAGAGAT
W2_4_F8	CP116281.2_chr2	7869376	A>T	CATCTACAAATATGTAGAAAAAGAAAGAAACTATATACACT
M1_8_F8	CP116281.2_chr2	7981711	G>A	CTTCCTTGGTTGTGATCGTGGCTAAATATGCCTCACAACCT
M2_3_F8	CP116281.2_chr2	8272863	G>A	CATCTAAAGACATTGGAGATGATCTTATAGGATTTTACTAA
W2_3_F8	CP116281.2_chr2	9701643	T>A	GTCCATACGAATGTTTCGATTTGTGTCTTCTAACAAGGATA
M3_4_F8	CP116281.2_chr2	9787858	G>A	TAGGCTTATAAGATCGGGTTGCGGTTTAAGTTCTTATACTC
M3_3_F7	CP116281.2_chr2	10613439	T>C	ATATCATTTCTCATCATTCTTGCACACTTTGCATGATTAGG
W2_5_F8	CP116281.2_chr2	10695619	A>G	ATATTCGACTCCAAAACACTAACCAACCTTCTTCTTGCTTC
M1_2_F8	CP116281.2_chr2	10704386	G>A	TACGCCTTTAAGATCTGTTTGCAGTTTAAGCTCTTATACTC
M2_3_F8	CP116281.2_chr2	10908844	C>T	CTCAATCATACACATGACATCAAGTCATATTCGACTCCAAA
M3_6_F8	CP116281.2_chr2	11327766	G>A	TCTTACGCCTTTAAGATCCGGTTGCGGTTTAAGTTCTTATA
M3_2_F8	CP116281.2_chr2	11351848	C>T	ACATGACATCAAGTCATATTCGACTCCAAAACACTAACCAA
M2_2_F8	CP116281.2_chr2	11430773	T>C	CAAGGAAACACTACTTAGGCTTTAAGACCGGGTTGCGGTTT
M3_4_F8	CP116281.2_chr2	11633922	A>G	CTAGATTGCATCGTTCAAGGATTTTTTCAAGTTACACCTTT
W2_5_F8	CP116281.2_chr2	11751800	C>A	CATCTTAACGGTGCTTTAACCAGAAGTGGTGAAGATGGGTT
W2_4_F8	CP116281.2_chr2	11825481	C>T	AGGGATATATCACTATGTCTCTCTCTTTCTCTGAAAGGACA
W2_1_F8	CP116281.2_chr2	12261207	G>A	TATAAATAAATAAATAATCTGACGACGTCGTATGCCAAGTT
M1_2_F8	CP116281.2_chr2	12374817	G>T	TACAAATATTTTTAAAAGGGGTTTAAAACGTTAATAATGAT
M3_2_F8	CP116281.2_chr2	12512573	T>G	CTTAGTTCTATGGCCCATTTTGCAAGTCGACCTGATTGAGT
M3_3_F7	CP116281.2_chr2	12971423	G>A	GAGTCACCAGAAGAAGAAGCGGAGTTCAACCAAGCGGAAGC
M1_2_F8	CP116281.2_chr2	13033833	C>T	TGGAAGAATCACATCTACATCAGGAAGTGTGTCAGAAACCG
M1_2_F8	CP116281.2_chr2	13307522	C>G	CTCTTTTTATCACGAAACTGCAAATAACTCATTCAATTTTA
W3_1_F8	CP116281.2_chr2	14191789	G>A	TTGTACTTAAGCTGCAATTCGGATAGCTGGTTGGACAACTC
W3_1_F8	CP116281.2_chr2	14332664	G>A	AGAAACTAAATGAATATGCAGATTAAATATATCTAAGCTTT
M2_3_F8	CP116281.2_chr2	14339926	A>T	CCCGACCCATTTTTTTTTTTAAAAAATATAATTAAATATTC
W2_1_F8	CP116281.2_chr2	15886992	T>A	CGTGATTTATTCATTTTTTTTAAAAAGTTTGAAGGGCTTTG
M2_4_F8	CP116281.2_chr2	17197656	T>C	TTAACATTTGCTTGTGTCTGTTTTACTTTCTTTGTCTAAAC
W2_7_F8	CP116281.2_chr2	19374299	C>G	CAAATTTATTTTCTATTAAACAATATTACATTAAAGATCGA
W2_1_F8	CP116281.2_chr2	22296644	C>T	TGACATTGTACAATAAGCTTCCGTATGTGTATGATGACAAC
W1_5_F8	CP116281.2_chr2	22470654	T>A	GGATTTCGGACTTTTTTTGATAAAAATACGTAGTTTACACA
M3_3_F7	CP116281.2_chr2	24212754	T>G	ATTGTCGGAACGATGGAGAGTGATTTGATTGATTTGTTCGA
M3_2_F8	CP116281.2_chr2	25496102	G>A	CTTTGACATTTGCACTACGAGAAATTAAAGATAAAAAAAAA
M2_3_F8	CP116281.2_chr2	26209276	T>A	TAATCTCCTTGCTTATTTGTTATTTACTTTATAGCTATAGT
M1_1_F7	CP116282.1_chr3	280592	C>T	TTAGCCACAGGCTCAGGTATCGCAATATCTTTGTGAGCAAG
W1_6_F8	CP116282.1_chr3	561006	C>T	AATTTCATTAATAGACCTCTCATCTTGGACTTTAGTTTCCT
M2_3_F8	CP116282.1_chr3	1975509	C>T	CTAAGTCATGCTTAAATATCCAGATATTTATACATGCAAAA
M1_1_F7	CP116282.1_chr3	2139599	C>T	TTAATTCTCCTTCAGTGAACCAGTCTGCAAACAAATCTGCT
M2_1_F8	CP116282.1_chr3	2992022	T>C	TCCTGACTTGTCTAGAGATTTAGATTGCTAATTTTAGTACT
M1_7_F8	CP116282.1_chr3	3119677	C>T	TAAGGAGTTAACCAGAAGGGCGGCCGACGAGGTCAATGCTT
M1_7_F8	CP116282.1_chr3	4641032	G>A	GGCTTAAACCCAGTGGACTAGTCAGATCACTGTGTGGTCTG
M3_8_F8	CP116282.1_chr3	6993131	T>G	AAATTACAGTAACGAGAGTATTACCTTGCCTTCGATTAAGC
M3_8_F8	CP116282.1_chr3	11002864	T>G	CTAGAAAAGCTATATCCATATAGCGAAATATTGAAAATGAA
W2_2_F8	CP116282.1_chr3	11049272	G>A	AGAGGAGAAATAATCTTTGGGGATGTTGATCAGAATCACTT
M2_7_F8	CP116282.1_chr3	11059497	C>T	AAATACAATATCAAACTCATCAATACTATTATTTGAGAAGT
M1_7_F8	CP116282.1_chr3	11455559	C>T	AAAGTCTACCAAGTCTCGCTCTACGAATAACAAACTCTAAA
M3_6_F8	CP116282.1_chr3	11589043	T>A	TGACTACTACAGAAGGTTTGTAGCAGGTTATGGGAAGATAG
M3_5_F8	CP116282.1_chr3	11782357	G>A	ATTGCTACTACTTTGTGACTGATTAGAGGTTTAATTCTCGA
M2_6_F8	CP116282.1_chr3	12024083	T>A	CTTTTTAAATCCCTTGTAAATTATTCAATGCCACTTACTTA
M1_2_F8	CP116282.1_chr3	12029439	G>A	CTTGGGTCACTTCATCAGTGGGAACGGTATAGAAACAAGTC
M1_2_F8	CP116282.1_chr3	12255868	G>A	GATTTGGTTGCTCTTAGACCGCGCCGAGTTTAGCGGTAGAT
M2_5_F8	CP116282.1_chr3	12718220	A>G	CAAGCTCAAGTAAAGGATCGAGCATCTTCTTTAGTTGCGCA
W2_5_F8	CP116282.1_chr3	13379683	C>T	TGTGCGGTTTATCTATTAAACCGATCTCCAACAAAAAGTGT
M2_5_F8	CP116282.1_chr3	13807505	T>C	GTTTAAGTTCTTATACTCAATCATACACATGACATCAAGTC
M1_1_F7	CP116282.1_chr3	15131325	T>G	GATCTTGTAAGCCTAAGTAGTGTATCCTTGTTAGAAGACAC
M2_4_F8	CP116282.1_chr3	15532498	G>T	TGAGAAGCAAGAAGAAGGTTGTTTAGTGTTTTGGAGTCGAA
M3_4_F8	CP116282.1_chr3	15677374	G>A	ACCGCAACCCGATCTTGTAAGCCTAAGTAGTGTTTCCTTGT
M3_5_F8	CP116282.1_chr3	15777463	C>T	AGCGCCCACCTAGTCCTATCCAGTCCGAAAACGCGAACTAG
W1_6_F8	CP116282.1_chr3	15942898	C>T	GTGTTGCATCCCTCTTTTTCCGTTTTTCTCTATTTTGTTTT
M3_8_F8	CP116282.1_chr3	16413782	G>A	GCACATCGTAATTTGTTTACGGATGCTGAAACAAGTCCATC
W2_7_F8	CP116282.1_chr3	16570481	C>A	TCGATTTACCGTGGTCCCACCAGCTATGTAGGAATACTCTA
W2_4_F8	CP116282.1_chr3	16662797	G>A	TTCAACACGAGGAATTTCCTGGAGGTCACACATCCTAGTAC
M1_2_F8	CP116282.1_chr3	16841457	C>A	TGTTTATAAGAGCTTTGATACAAGCAAAATATTCGAAAACA
M3_5_F8	CP116282.1_chr3	16957602	C>G	ATATCTAACGTCTCAAAAGACCATTACTTAAAAAACATGCA
M1_4_F8	CP116282.1_chr3	18014100	G>A	CGAGAATATCTCGACGAGACGTAGGGATTCAAGTCTGAATC
M2_5_F8	CP116282.1_chr3	18135976	G>C	TTGAACGTCTTTTGGACGCTGGACGTCTATGATCGAATCTC
M2_4_F8	CP116282.1_chr3	20375535	T>C	AAGGGCTTTAAATCTTGGTGTGAGTGTTAAAATGATCACAG
M1_7_F8	CP116282.1_chr3	21476266	C>T	AATAGTAATACAAAAATTGACTAGCAAATTTCAGCCATATA
W2_5_F8	CP116282.1_chr3	21677949	T>G	TCTTTTGTTTCGGGTTCCACTTAGATACTCTGTAGCTGCTT
M1_3_F8	CP116282.1_chr3	23212152	A>G	GTTTACCTCGGAGATGTGGCATCCTAATGGTGACTGATTTT
M1_2_F8	CP116282.1_chr3	23440020	T>C	AATTATCAGAAATAGGAACATGACAGGTCTTGTAATGTACC
M1_3_F8	CP116282.1_chr3	24113347	A>C	CCTTTGTAGTTTCCAAGCTTAACCTCAACATAAGGGTCACA
W1_6_F8	CP116282.1_chr3	25199591	G>A	CGCAACTCTTCCGGTTAAGCGCTGCACTTCTCGCTTGTTTT
M1_4_F8	CP116283.2_chr4	6506564	C>T	TTAATGGTGTTGATTGTAAGCGCACTTTTACATACTTTGAA
M2_7_F8	CP116283.2_chr4	6797885	T>A	GTATGATTGAGTATAAGAACTAGAACCGCAACCGATTCCCA
W2_7_F8	CP116283.2_chr4	7653688	C>G	AATTCTTATACTCTATTATACACATGAGATCTAGTCATATT
M1_6_F8	CP116283.2_chr4	7706692	C>T	GTGGTCTCATCTCAATGATTCAGGGGAACAAATTCCATGGT
M2_7_F8	CP116283.2_chr4	7844431	T>A	ATCTTGTCGTTGTAGTATTTTAGGATGTCAATCCAATCCGG
M2_2_F8	CP116283.2_chr4	8727383	C>A	CCAACCTTCTTCTTGCTTCTCAAAGCTTTCATGGTGTAGCC
W2_2_F8	CP116283.2_chr4	8836001	A>G	TACTTAGGCTTTTATGATCGAGTTGCGGTTTAAGTTGTTAT
M2_5_F8	CP116283.2_chr4	8852460	T>G	ACACTAACCAACCTTCTTCTTGCTTCTCAAAGCTTTCATGG
M2_4_F8	CP116283.2_chr4	9081966	G>T	CTTTTCAAAGCTTTCATGGTGTAGCCAAAGTGCGTATGAGT
M2_5_F8	CP116283.2_chr4	9166737	G>A	GTTTAAGTTCTTATACACATGACATCAAGTCATATTCGACT
M3_2_F8	CP116283.2_chr4	9627837	C>G	CAAAGCTTTCATGGTGTAGCCAAAGTCCGTATGAGTCTTTG
W2_7_F8	CP116283.2_chr4	9754322	T>C	AAAACACTAACCAACCTTCTTCTTGCTTCTCAAAGCTTTCA
M2_4_F8	CP116283.2_chr4	10107830	G>C	TTTAGCCGAAGTCCATATGAGTCTTTTTCTTTGTATCTTCT
W1_6_F8	CP116283.2_chr4	10145564	C>T	CTCAATCATACACATGACATCAAGTCATATTCGACTCCAAA
M3_6_F8	CP116283.2_chr4	10220109	T>C	ATCTTCTAACAAGGAAACACTACTTAGGCTTTTAGGATAAG
M3_5_F8	CP116283.2_chr4	10517792	G>T	ACTTAGGCCTTTAGGATAAGGTTGCGATTTAAGTTCTTATA
M1_8_F8	CP116283.2_chr4	10600924	C>T	AACCAAGCTTCTTCCTGCTTCTCAAAGCTTTGATGGTTTAG
W2_1_F8	CP116283.2_chr4	10627293	T>G	CTTGCTTCTCAAAGCTTTGTTGGTTTAGCCAAAGTCCAGAT
M1_2_F8	CP116283.2_chr4	10724506	G>T	CCAGATGAGTCTTTATCTTTGTATCTTCTAACAAGGAAACA
W2_5_F8	CP116283.2_chr4	10886603	C>T	AAACTCGAACCAAGTTTCTTCTTGCTTCTCAAAGCTTTGAT
M3_4_F8	CP116283.2_chr4	11165073	T>C	CTTCTTGCTTCTCAAAGCTTTGATGGTTTAGCCGAAGTCCA
W2_1_F8	CP116283.2_chr4	11260884	T>C	CATAACACATATAACTGATCTTTCTCGACATTTTCAAATAT
M2_3_F8	CP116283.2_chr4	11485177	G>A	ACTTATGTTGATCGGAAGGCGCAGAAGATTGCTCTAACTTA
M2_4_F8	CP116283.2_chr4	11796838	G>A	GCGACATTTACACAAGCGACGGATTCCATAGATTAGCAGCC
W2_7_F8	CP116283.2_chr4	11859384	A>G	TATACAAGATTCTGCCAAGTATAAAATACATAAGATCATGT
W2_7_F8	CP116283.2_chr4	11983001	G>A	TTAAAAGTGTTGAAAAAGCTGCAGTAGCTGTTATTATGAAA
M3_4_F8	CP116283.2_chr4	12205062	A>C	CCACTAGACCAAGAAAATATATTCGTAATGTACTCATAACT
W2_2_F8	CP116283.2_chr4	12284590	C>A	GAGCAAAGTGAACGACTTGTCAGTTGGTAAAAGCAGAACAC
M1_7_F8	CP116283.2_chr4	15638154	C>A	AGAACTTTTATTGTTTTCGACCAATTAAACGGTGCGAGTGA
M2_2_F8	CP116283.2_chr4	17729250	C>T	ACATAAAAAAGTATATCAAACTTAAGTAGCTCTCAATAAAT
M2_3_F8	CP116283.2_chr4	19158950	C>T	ACTCGAAATTTGTAAATACTCGAACGGGTCTAAACTTCAAA
M2_6_F8	CP116283.2_chr4	19405777	T>C	ATAAAGAACATGGTCGAAGCTTGCAAATTACTTACCTGGAC
W2_3_F8	CP116283.2_chr4	19750672	C>A	TTGGTTACAGAATTTATAACCAGAAAATTTTCAGTTGCTCT
M3_5_F8	CP116283.2_chr4	20131982	C>T	TTGGACAAAACAGACACATTCATACACAAACAGTAGAAACT
M2_4_F8	CP116283.2_chr4	21078716	G>A	TTTTTATATAGTCGTATAAAGTGAAACTGGTTTCCGATAGA
W2_2_F8	CP116283.2_chr4	21299387	A>G	CTATAATCCATATTAAAAAAATATATATAAATCGAAGTAAA
M2_4_F8	CP116283.2_chr4	21988006	G>A	GCTGTGACACTATTAGTGATGAAAGAAATTGAGACGTCAAC
M2_7_F8	CP116284.1_chr5	72118	C>T	CTGTCCACTATGAGTATGTCCTTGTCCTCGGCCATTTCTAA
M3_4_F8	CP116284.1_chr5	466099	A>G	ACTATTTTTACCTATTGTTTAGTTACTAGGCCGACTTTTGC
M2_8_F8	CP116284.1_chr5	4325171	G>A	AGTTTCAAATGTTATAGTGAGGTTATGTAATACACAACTTA
W1_6_F8	CP116284.1_chr5	6167035	G>C	CGATGGTTAGCCAAAGATTAGCATGATGATCTTTCTTCTTA
M2_4_F8	CP116284.1_chr5	8531408	G>A	AGAAAATTTCCTGCAAAACAGAGTAGACGTATACTTGTATT
M1_7_F8	CP116284.1_chr5	9007536	T>C	AAATGAATTTCCTTTAATTTTTCTAAAATATATTATAAATT
W1_6_F8	CP116284.1_chr5	9351334	C>T	AAGATCAAAATATAAAACACCATACTTTAAACCATATATTA
M1_6_F8	CP116284.1_chr5	9484094	G>A	AATACTCGACCCGAATACCCGAACGCCCAAGACTACTAGTA
M1_1_F7	CP116284.1_chr5	9857965	T>C	TTGACACAATAAACTCCGTGTCTTTGTGAATTTAGAAACAT
M2_6_F8	CP116284.1_chr5	9866133	G>A	CTTTACAGGACAGGTTGGCGGGACGGGTTTGGCAGGACGTT
M2_1_F8	CP116284.1_chr5	10452725	C>T	TAAATTCCTATTTACAACTTCTGTGTCTTTTTCATGCGGTT
M3_8_F8	CP116284.1_chr5	11139622	C>T	CTTTACTTCTTTCTTACTTTCGGTTCCCCCAGACTTAGGTT
M2_1_F8	CP116284.1_chr5	11159188	G>A	ATCACTCGTCCAGCTACCTCGAGCTCGTCCGTCACTCGTCC
W2_4_F8	CP116284.1_chr5	11971541	T>G	TTGAAGTGTTTGGTTATGTTTTTATATATAATATCGACCAA
M1_1_F7	CP116284.1_chr5	11979003	G>T	AAACGTTGCAACGTGCGACTGTGTTCTGCTGTCATCGCAAA
M2_5_F8	CP116284.1_chr5	12095385	C>T	AATCTGCGCAAGCATGGAGTCGAGTCTGCTATCTAATGAGG
M1_8_F8	CP116284.1_chr5	12231783	A>T	ATTTGGACGTTTAATACCCAATTGTTTTTGCTTGGAAGATA
M1_2_F8	CP116284.1_chr5	12327798	G>A	ACTACTTTACAAATAAGGAAGACTTCAGGGCTTCTCAAAGA
M3_2_F8	CP116284.1_chr5	12496649	T>G	ATTGGCCCGTCTACTATCATTTTATTTCGTTTGGTATAAAT
M3_2_F8	CP116284.1_chr5	12542054	G>A	ATCTTAAAAGCGTAAGAATTGTATCCTTGATAGAACAACAA
M2_6_F8	CP116284.1_chr5	12597629	G>A	TCATTTTAACCACTCTTGTTGATCCAAGTAGCTGACTCTCC
M2_3_F8	CP116284.1_chr5	12708598	A>G	TAAACCGCAACCGAATCTTAAAAGCGTAAGAATTGTATCCT
M2_4_F8	CP116284.1_chr5	12890463	C>A	TTGTGTATAACAACTTACACCGCAACTCGATCTTATAAGCC
M1_4_F8	CP116284.1_chr5	12949325	C>A	TGTATGATTGAGTATAAGAACTTAAACCGCAACCGGATCTT
M2_8_F8	CP116284.1_chr5	13267173	G>A	CAGCTATCTATCAAGAGCTTGGAAGGATTATTTGGTTTTCC
M2_5_F8	CP116284.1_chr5	13310654	A>C	TTGGAGTCGAATATGACTTGATGTCATGTGTATGATTGAGT
W2_5_F8	CP116284.1_chr5	13557168	G>A	ACAAAGCCAAAGACTCATATGGACTTTGGCTACACCATGAA
M2_5_F8	CP116284.1_chr5	13678328	A>C	AGAACTTAAACCGCAACCGGATCTTATAAGCCTAAGAATTG
M1_2_F8	CP116284.1_chr5	13711148	G>A	GCCTACACCGTGAAAGCTTTGAGAAGCAAGAAGAAGGTTGG
W1_4_F8	CP116284.1_chr5	13731691	T>G	ACTTAAACCGCAACCCGATCTTAAAGGCGTAAGAATTATAT
W2_1_F8	CP116284.1_chr5	13770556	A>C	TGATGTCATGATTATTATTGAGTATAAGAACTTAAACCGCA
W2_6_F8	CP116284.1_chr5	14052143	A>C	CTCATATGGACTTTGGCTACACCATGAAAGCTTTGAGAATC
M2_4_F8	CP116284.1_chr5	14333162	G>T	GACCATGAAAGCTTTGAGAAGCAAGAAGAAGGTCGGTTAGT
M3_2_F8	CP116284.1_chr5	14421717	G>A	ACCGCAACCTGATCTTAAAAGCCTAAGTAGTTTTTCCTTAT
W2_3_F8	CP116284.1_chr5	14646924	A>T	CATGAAAGCTTTGAGAAGCAAGAAGAAGGTTGGTTAGTGTT
W2_4_F8	CP116284.1_chr5	14944639	A>T	GTAAGAAGATACAAAGACAAAGACTCATACGGACTTCGACT
W2_1_F8	CP116284.1_chr5	15169423	C>T	TACAAAGCCAAAGCATCATACGTATTTTAGCTACACCATCA
M1_5_F7	CP116284.1_chr5	15230285	T>C	TCTGGATTAGTTGCGCTTATTGCTTGTTTCACTGGCTAATG
M3_4_F8	CP116284.1_chr5	15740069	T>A	GCTCCAGCTGAAGCTAGGAATGGTCTGCCTAGGATCAGGGG
M1_5_F7	CP116284.1_chr5	16176027	G>C	CACTTGGGAGGAAGTCCCATGTCAATCCATGTATATAACTT
M1_1_F7	CP116284.1_chr5	16307734	C>G	CGCATAACCCCGTACTATCCCCATCGATTGAGCAAAATCAT
M2_1_F8	CP116284.1_chr5	16466112	T>G	TTGGAGAGTATAGCCTCACATATTCTCCTAGAAACGGCCCC
M2_3_F8	CP116284.1_chr5	16489337	C>T	ACGAGCTTGCTGCAATTCGACGAACTGGCGGCTAGGCAACG
W2_7_F8	CP116284.1_chr5	16600872	C>T	CCACGTTCGAAGCCCGGCAACGGAAATATCCTTTTACTGCT
M3_6_F8	CP116284.1_chr5	16613832	G>A	AACAGAAAAGGAAATAAATGGGTGAAAAGAAGCAAATACTC
M2_5_F8	CP116284.1_chr5	17694539	C>T	ATTTATCATAAAACAATTTTCGTTTCTTCCTCATTCTAAAA
M3_6_F8	CP116284.1_chr5	17829422	G>T	AAAAATTAAATGAAAAACTTGAACGCGTTTTGTTAATCTAA
M1_7_F8	CP116284.1_chr5	17941191	T>A	GGAGGTTTTTGAAGATAATGTTGAAGATTTGAGCCATAATT
W2_5_F8	CP116284.1_chr5	18036534	A>G	GATATGTTGATCACGAAGTAATTATCAGAAGAAAATAACAA
M2_3_F8	CP116284.1_chr5	18149451	G>A	CCAACTTCCACCAAAAGAAAGATCATTTTAATCTTGCTATA
M1_2_F8	CP116284.1_chr5	20054232	G>A	CCCAAAAAATCGGCAAAATGGTTTAAAAAGTTATTAAATGA
M3_4_F8	CP116284.1_chr5	21197582	G>A	GATCGATGATACTAGAAAGGGTCTTGCTTTATTAGTTTATT
M3_8_F8	CP116284.1_chr5	21506936	C>T	AAATCGAACCAAAATCGAATCTATATTCTCAAAAATTAAAA
M3_6_F8	CP116284.1_chr5	22651724	C>T	AATTTGGTTTGGTTTGGTTCCGGTTAGTTTACTCAAAATAC
W2_6_F8	CP116284.1_chr5	22658908	G>A	TCATTTTATTATTTTTAATAGTATTAATATTAGACATATCA
M2_4_F8	CP116284.1_chr5	22680661	G>A	TTTCTTTTTTGAGAAACCAAGAAGGTATCTCACTGATGGAG
M3_2_F8	CP116284.1_chr5	24859805	G>A	ATCAATATAAATAACGTTTGGGAGCCTACATTTATCGAAAA
M2_3_F8	CP116284.1_chr5	26817191	G>A	CGGGAAAGAACAACGACGATGATGGTAAAGTTACAGGAAAA
W2_5_F8	CP116284.1_chr5	26937089	C>T	TTGCCCTCTGAACCACAACGCTTTCTCCTCATTTTCTCTCT
M1_7_F8	CP116284.1_chr5	28186194	A>T	CTTTATAATTTAAAGATATTAAGTTAACATCAAATAGAAGT
W2_2_F8	CP116284.1_chr5	28808561	C>T	AACCATTAATCAATTTCATACAGCCAAATCTAGCTGGTGAA
M3_2_F8	CP116284.1_chr5	29535126	G>A	GATATCATCTTGACTAGCACGCATGTCAAATACGCGATCAT
W2_7_F8	CP116284.1_chr5	29892111	C>T	TCTCCATCCATAATCTGTCACACGTTTTGATGGCATAGACA
